# Chemoproteomic profiling of serine hydrolases reveals the dynamic role of lipases in *Phaeodactylum tricornutum*

**DOI:** 10.1101/2024.03.12.582592

**Authors:** Achintya Kumar Dolui, Beery Yaakov, Weronika Jasinska, Simon Barak, Yariv Brotman, Inna Khozin-Goldberg

## Abstract

*Phaeodactylum tricornutum* is a model oleaginous pennate diatom, widely investigated for the accumulation of triacylglycerols (TAG) in lipid droplets during nitrogen (N) starvation. However, lipid droplet breakdown, TAG catabolism, and remobilization upon N replenishment during growth restoration are less studied. Serine hydrolases (SH) constitute a diverse family encompassing proteases, amidases, esterases, and lipases. In this report, we adopted a chemoproteomic approach called Activity-Based Protein Profiling (ABPP) to explore the repertoire of active serine hydrolases to elucidate the mechanisms of lipid metabolism in *P. tricornutum* (strain Pt4). A superfamily-wide profile of serine hydrolases revealed a differentially active proteome (activome) during N starvation and after nutrient replenishment. We report 30 active serine hydrolases, which were broadly categorized into metabolic serine hydrolases and serine proteases. Lipases appeared to be the major metabolic linchpins prevalent during lipid remobilization. Global transcriptomics analysis provided a complementary insight into the gene expression level of the detected serine hydrolases. It revealed putative phospholipases as central players in membrane lipid turnover and remodeling involved in cellular lipid homeostasis and TAG accumulation. TAG remobilization and lipid droplet breakdown were impaired in the presence of phenyl mercuric acetate (PMA), whose activity as an SH inhibitor was validated by competitive ABPP. Lipid species profiling corroborated the impairment in TAG degradation and the buildup of structural lipids in the presence of PMA after nutrient replenishment. Collectively, our functional proteome approach, coupled with the transcriptome and lipidome data, provides a comprehensive landscape of *bona fide* active serine hydrolases, including lipases in this model diatom.
