## Supplementary material for "Chemoproteomic profiling of serine hydrolases reveals the dynamic role of lipases in *Phaeodactylum tricornutum*": SRA metadata

### Sheet: Sheet1
Sample name	Sample title	Organism	strain	host	isolation source	collection date	geographic location	sample type	treatment
Pt4wt_N1	Pt4wt_N1	Phaeodactylum tricornutum	Bowler & De Martino Pt4; UTEX 646	NA	M.R. Droop	1951	Segelskär, Finland	total RNA	5 days of Nitrogen starvation
Pt4wt_N2	Pt4wt_N2	Phaeodactylum tricornutum	Bowler & De Martino Pt4; UTEX 646	NA	M.R. Droop	1951	Segelskär, Finland	total RNA	5 days of Nitrogen starvation
Pt4wt_N3	Pt4wt_N3	Phaeodactylum tricornutum	Bowler & De Martino Pt4; UTEX 646	NA	M.R. Droop	1951	Segelskär, Finland	total RNA	5 days of Nitrogen starvation
Pt4wt_N4	Pt4wt_N4	Phaeodactylum tricornutum	Bowler & De Martino Pt4; UTEX 646	NA	M.R. Droop	1951	Segelskär, Finland	total RNA	5 days of Nitrogen starvation
Pt4wt_24hr_recovery1	Pt4wt_24hr_recovery1	Phaeodactylum tricornutum	Bowler & De Martino Pt4; UTEX 646	NA	M.R. Droop	1951	Segelskär, Finland	total RNA	24h after nutrient resupply (recovery)
Pt4wt_24hr_recovery2	Pt4wt_24hr_recovery2	Phaeodactylum tricornutum	Bowler & De Martino Pt4; UTEX 646	NA	M.R. Droop	1951	Segelskär, Finland	total RNA	24h after nutrient resupply (recovery)
Pt4wt_24hr_recovery3	Pt4wt_24hr_recovery3	Phaeodactylum tricornutum	Bowler & De Martino Pt4; UTEX 646	NA	M.R. Droop	1951	Segelskär, Finland	total RNA	24h after nutrient resupply (recovery)
Pt4wt_24hr_recovery4	Pt4wt_24hr_recovery4	Phaeodactylum tricornutum	Bowler & De Martino Pt4; UTEX 646	NA	M.R. Droop	1951	Segelskär, Finland	total RNA	24h after nutrient resupply (recovery)
