## Supplemental File S1 Recovery and starvation Active Site Peptide Profiling for "Chemoproteomic profiling of serine hydrolases reveals the dynamic role of lipases in *Phaeodactylum tricornutum*"

### Sheet: PeptideGroups
Annotated Sequence	Modifications	Abundance: F1: Sample A	Abundance: F2: Sample B	Qvality PEP	Qvality q-value	# Protein Groups	# Proteins	# PSMs	Master Protein Accessions	Positions in Master Proteins	Modifications in Master Proteins	# Missed Cleavages	Theo. MH+ [Da]	Quan Info	Found in Sample: [S1] F1: Sample A	Found in Sample: [S2] F2: Sample B	Confidence (by Search Engine): A2 Sequest HT (sample B)	Confidence (by Search Engine): B2 Sequest HT (sample A)	Percolator q-Value (by Search Engine): A2 Sequest HT (sample B)	Percolator q-Value (by Search Engine): B2 Sequest HT (sample A)	Percolator PEP (by Search Engine): A2 Sequest HT (sample B)	Percolator PEP (by Search Engine): B2 Sequest HT (sample A)	XCorr (by Search Engine): A2 Sequest HT (sample B)	XCorr (by Search Engine): B2 Sequest HT (sample A)	Top Apex RT [min]
[R].AAQMGILALMVHEQLGVSLIPN.[-]	2xOxidation [M4; M10]			0.195306	0.00609789	1	2	1	B7GBK7	B7GBK7 [176-197]		0	2337.23	No Quan Values	Not Found	High	High	Low	0.008403	0.128	0.002625	0.2962	2.85	1.6
[K].SNGSSIYSASK.[A]	1xBiotin:Thermo-88317 [S8]	5774537	217493556	0.169287	0.00609789	1	1	2	B7FZX8	B7FZX8 [166-176]		0	1543.81		Peak Found	High	High	n/a	0.008403		0.002625		2.81		75.45
[R].SLGSGPSCYLASK.[T]	1xCarbamidomethyl [C8]; 1xBiotin:Thermo-88317 [S1]		44995898	0.0944631	0.00609789	1	1	4	B7G294	B7G294 [124-136]		0	1769.93		High	High	High	High	0.008403	0.007353	0.002625	0.002268	1.94	2.17	74.9
[R].SLGGAVALHLADYAQR.[Q]	1xBiotin:Thermo-88317 [S1]	41756924	106315908	0.0411226	0.00609789	1	1	4	B5Y5J5	B5Y5J5 [173-188]		0	2085.16		High	High	High	High	0.008403	0.007353	0.002625	0.002268	2.19	2.73	75.16
[R].SICGHSMGGHGALTLALK.[A]	1xCarbamidomethyl [C3]; 1xBiotin:Thermo-88317 [S6]			0.0429428	0.00609789	1	1	2	B7FP91	B7FP91 [157-174]		0	2253.2	No Quan Values	Not Found	High	High	n/a	0.008403		0.002625		2.01
[R].SKIVVGGFSQGGAVALWNAYHNHDHGVNPR.[N]	1xBiotin:Thermo-88317 [S9]		7.67976e+06	0.0559768	0.00609789	1	1	1	B7FTN8	B7FTN8 [114-143]		1	3630.88		Not Found	High	High	n/a	0.008403		0.002625		3.32		74.4
[K].SGTSMAAPHVAGVAALYLQAGR.[NS]	1xOxidation [M5]; 1xBiotin:Thermo-88317 [S]	36517248		0.0658255	0.00609789	1	2	2	B7G7C4	B7G7C4 [326-347]		0	2587.38		High	Not Found	n/a	High		0.007353		0.002268		3.72	74.73
[K].SAYDEYVK.[T]	1xBiotin:Thermo-88317 [S1]	14917016	5.42364e+06	0.239661	0.00609789	1	1	1	B7G1J1	B7G1J1 [140-147]		0	1417.74		High	Peak Found	n/a	High		0.007353		0.002268		2.06	75.75
[K].SAFVLFNSGAYPTSK.[S]	1xBiotin:Thermo-88317 [S14]			0.0986176	0.00609789	1	1	2	B7G1J1	B7G1J1 [97-111]		0	2032.09	No Quan Values	High	Not Found	n/a	High		0.007353		0.002268		3.77
[K].RNMSAYFLYSIEVRPTVK.[A]	1xOxidation [M3]	2926163	1.1269e+07	0.197378	0.00609789	1	1	2	B7FQD6	B7FQD6 [132-149]		1	2190.14		Peak Found	High	High	n/a	0.008403		0.002625		2.52		62.74
[K].RIESYQEGAPAAIPR.[V]	1xBiotin:Thermo-88317 [S4]			0.0188389	0.00609789	1	2	2	B7FNU0	B7FNU0 [225-239]		1	2101.16	No Quan Values	High	High	High	High	0.008403	0.007353	0.002625	0.002268	4.08	3.86
[R].RDVSLSFVGNSLGGLYAR.[Y]	1xBiotin:Thermo-88317 [S11]		10668861	0.133177	0.00609789	1	1	1	B7FYP6	B7FYP6 [149-166]		1	2354.3		Not Found	High	High	n/a	0.008403		0.002625		1.9		75.99
[K].NTDVLALFR.[I]				0.20372	0.00609789	1	3	1	A0A2Z4BA69	A0A2Z4BA69 [26-34]		0	1048.58	No Quan Values	Not Found	High	High	n/a	0.008403		0.00277		2.28
[R].NPLWFSGESHAGHYIPSMMNYILK.[Q]	2xOxidation [M18; M19]; 1xBiotin:Thermo-88317 [S9]	32462630		0.142759	0.00609789	1	1	1	B7G5G7	B7G5G7 [159-182]		0	3267.61		High	Not Found	Medium	High	0.02158	0.007353	0.1277	0.002268	2.25	1.99	74.67
[R].NKVYNLSGPGPITDR.[Q]	1xBiotin:Thermo-88317 [S7]			0.0919548	0.00609789	1	1	1	B7G9N5	B7G9N5 [240-254]		1	2074.15	No Quan Values	High	Not Found	n/a	High		0.007353		0.002268		2.99
[K].SPIGRPITNVIQTDAAINPGNSGGPLLDSSGK.[C]	1xBiotin:Thermo-88317 [S22]		780744192	0.00622989	0.00609789	1	1	5	B5Y422	B5Y422 [260-291]		0	3589.94		High	High	High	High	0.008403	0.007353	0.002625	0.002268	4.51	6.09	74.96
[K].NHYHYHDNR.[I]		6.39936e+06		0.153828	0.00609789	1	2	1	Q5EZ46	Q5EZ46 [322-330]		0	1255.54		High	Not Found	n/a	High		0.007353		0.002268		2.29	12.73
[R].NEGADYFNSDIGPQILR.[N]		7555294	2.31808e+06	0.0438828	0.00609789	1	3	1	A0A2Z4BA69	A0A2Z4BA69 [424-440]		0	1908.91		High	Peak Found	n/a	High		0.007353		0.002268		2.88	71.03
[R].NCIQTDCAINPGNSGGPLLNLK.[G]	2xCarbamidomethyl [C2; C7]; 1xBiotin:Thermo-88317 [S14]			0.153828	0.00609789	1	1	1	B7G9W1	B7G9W1 [290-311]		0	2799.43	No Quan Values	Not Found	High	High	n/a	0.008403		0.002625		1.98
[K].NAVVTVPAYFNDSQR.[Q]	1xBiotin:Thermo-88317 [S13]			0.195306	0.00609789	1	1	1	B7FQ84	B7FQ84 [143-157]		0	2124.13	No Quan Values	High	Not Found	n/a	High		0.007353		0.002268		1.93
[R].MVLAGFSQGGALSLYTGLQLKAEQK.[L]	1xOxidation [M1]; 1xBiotin:Thermo-88317 [S7]	24768244		0.00622989	0.00609789	1	1	3	B7G4G0	B7G4G0 [97-121]		1	3069.68		High	High	High	High	0.00840336	0.007353	0.00262467	0.002268	4.42	4.28	75.76
[R].MVLAGFSQGGALSLYTGLQLK.[A]	1xOxidation [M1]; 1xBiotin:Thermo-88317 [S7]			0.0627028	0.00609789	1	1	2	B7G4G0	B7G4G0 [97-117]		0	2613.45	No Quan Values	High	Not Found	n/a	High		0.007353		0.002268		2.93
[R].MVDSSSSAVQLRPVVVSHSFGGLAVMK.[M]	2xOxidation [M1; M26]; 1xBiotin:Thermo-88317 [S19]			0.0795064	0.00609789	1	1	1	B7FQD3	B7FQD3 [164-190]		0	3263.73	No Quan Values	Not Found	High	High	n/a	0.008403		0.002625		2.68
[-].MSSSTEFLVNFMAGGVSGAVAKTATAPIER.[V]	1xOxidation [M12]; 1xMet-loss+Acetyl [N-Term]			0.0183348	0.00609789	1	1	1	B7G8Y4	B7G8Y4 [1-30]	B7G8Y4 1xMet-loss+Acetyl [N-Term]	1	2956.47	No Quan Values	High	Not Found	n/a	High		0.007353		0.002268		5.52
[R].MSQYQADSPPSLALQQQIDR.[T]	1xOxidation [M1]; 1xBiotin:Thermo-88317 [S2]	7674726	4.09734e+06	0.0215749	0.00609789	1	2	2	A0A6B9XQR9	A0A6B9XQR9 [53-72]		0	2735.38		High	High	High	High	0.008403	0.007353	0.002625	0.002268	3.59	3.94	75.43
[-].MASQTLELSTYLESK.[I]	1xBiotin:Thermo-88317 [S]; 1xMet-loss [N-Term]			0.113402	0.00609789	1	1	3	B7G532	B7G532 [1-15]	B7G532 1xMet-loss [N-Term]	0	2013.09	No Quan Values	High	High	High	High	0.008403	0.007353	0.1202	0.002268	1.5	3.38
[R].LYSIASTR.[Y]	1xBiotin:Thermo-88317 [S3]	64385316	42641096	0.174765	0.00609789	1	4	1	B7G0M5	B7G0M5 [95-102]		0	1353.79		Peak Found	High	High	n/a	0.008403		0.002625		1.86		76.01
[R].IVVTGESAGGNLAAALCVK.[I]	1xCarbamidomethyl [C17]; 1xBiotin:Thermo-88317 [S7]		9524025	0.0769755	0.00609789	1	1	2	B7FQP4	B7FQP4 [554-572]		0	2273.27		Not Found	High	High	n/a	0.008403		0.002625		2.03		75.76
[K].LVPYEIISDKDKPMIEVIQNEK.[T]	1xOxidation [M14]; 1xBiotin:Thermo-88317 [S8]			0.12897	0.00609789	1	2	1	B7FUB7	B7FUB7 [117-138]		1	3060.67	No Quan Values	High	Not Found	n/a	High		0.007353		0.002268		2.27
[R].LVPHYISGSADLHGSTR.[N]	1xBiotin:Thermo-88317 [S7]			0.112192	0.00609789	1	1	1	B7FUU0	B7FUU0 [419-435]		0	2253.22	No Quan Values	High	Not Found	n/a	High		0.007353		0.002268		2.55
[R].LVDLAIYTSGK.[-]	1xBiotin:Thermo-88317 [S9]			0.130358	0.00609789	1	2	3	Q9M7R3	Q9M7R3 [324-334]		0	1622.95	No Quan Values	High	High	High	High	0.008403	0.007353	0.002625	0.002268	2.52	2.42
[K].NGQGYSSDYDYR.[V]	1xBiotin:Thermo-88317 [S6]			0.214721	0.00609789	1	1	1	B7G1J1	B7G1J1 [161-172]		0	1867.86	No Quan Values	High	Not Found	n/a	High		0.007353		0.002268		2.29
[K].LTVLFGFR.[T]		17616608	11149385	0.284291	0.00609789	1	1	1	B7G2B5	B7G2B5 [55-62]		0	952.561		Peak Found	High	High	Medium	0.008403	0.02027	0.1202	0.04988	2.16	2.27	75.04
[K].SQINELSYLQVK.[G]	1xBiotin:Thermo-88317 [S7]	2.07932e+07	5837869	0.0613625	0.00609789	1	2	3	B7FZ96	B7FZ96 [65-76]		0	1865.05		High	High	High	High	0.008403	0.007353	0.00277	0.002268	2.33	3.14	76.1
[K].STTYEEICAVIK.[A]	1xCarbamidomethyl [C8]; 1xBiotin:Thermo-88317 [S1]	19120422		0.0676265	0.00609789	1	1	1	Q9M7R4	Q9M7R4 [291-302]		0	1856.98		High	Not Found	n/a	High		0.007353		0.002268		3.19	76.15
[K].YSFTVIDAPGHR.[D]	1xBiotin:Thermo-88317 [S2]			0.00826	0.00609789	1	3	1	Q5EUA2	Q5EUA2 [67-78]		0	1805.97	No Quan Values	Not Found	High	High	n/a	0.008403		0.002625		3.69
[K].YLSGVGVAK.[Q]	1xBiotin:Thermo-88317 [S3]	4819465	11461891	0.104626	0.00609789	1	1	1	B7FXB1	B7FXB1 [194-202]		0	1336.8		Peak Found	High	High	n/a	0.008403		0.002625		2.06		76.23
[R].YLSEFQVGDTRK.[E]	1xBiotin:Thermo-88317 [S3]		9460546	0.0904815	0.00609789	1	1	1	B7G5Y2	B7G5Y2 [126-137]		1	1886.02		Not Found	High	High	n/a	0.008403		0.002625		2.39		75.23
[K].YGDPAGLEDYQGSR.[S]	1xBiotin:Thermo-88317 [S13]			0.0980886	0.00609789	1	1	1	B7FNS4	B7FNS4 [97-110]		0	1970.96	No Quan Values	High	Not Found	n/a	High		0.007353		0.002268		1.64
[R].YESGVIPYAK.[M]	1xBiotin:Thermo-88317 [S3]	67171288		0.145063	0.00609789	1	3	1	A0A2Z4BA69	A0A2Z4BA69 [5-14]		0	1569.87		High	Not Found	n/a	High		0.007353		0.002268		2.06	75.74
[R].YAVASALAATAVPALVMSR.[G]	1xOxidation [M17]; 1xBiotin:Thermo-88317 [S5]	40700296	65661104	0.296184	0.00609789	1	2	1	B7G1Y6	B7G1Y6 [145-163]		0	2321.31		High	Peak Found	n/a	High		0.007353		0.04988		2.11	76.16
[R].YASDAVLLPTVSDIPR.[T]	1xBiotin:Thermo-88317 [S12]	29737350	16169083	0.115243	0.00609789	1	1	2	B7G7G0	B7G7G0 [112-127]		0	2160.21		Peak Found	High	High	n/a	0.008403		0.002625		2.23		76.1
[K].YAETGSVISVGDGIAR.[V]	1xBiotin:Thermo-88317 [S6]			0.2887	0.00609789	1	1	1	B7G532	B7G532 [29-44]		0	2038.1	No Quan Values	Not Found	High	High	n/a	0.008403		0.1202		1.92
[K].VVSGPGGTPIIEVDYKGESK.[Q]	1xBiotin:Thermo-88317 [S19]			0.0866659	0.00609789	1	1	1	B7FQ84	B7FQ84 [95-114]		1	2475.35	No Quan Values	Not Found	High	High	n/a	0.008403		0.002625		2.73
[R].VVGLLVLPYTVLVTLSR.[M]				0.134609	0.00609789	1	1	1	B7G8C2	B7G8C2 [282-298]		0	1842.15	No Quan Values	Not Found	High	High	n/a	0.008403		0.002625		1.89
[R].VRNPLWFSGESHAGHYIPSMMNYILK.[Q]	2xOxidation [M20; M21]; 1xBiotin:Thermo-88317 [S11]	8646498	121438740	0.0140554	0.00609789	1	1	2	B7G5G7	B7G5G7 [157-182]		1	3522.78		Peak Found	High	High	n/a	0.008403		0.002625		3.61		74.07
[R].VPTANVSVVDLTCR.[L]	1xCarbamidomethyl [C13]	5588668	4269863	0.285754	0.00609789	1	1	1	B7FSI4	B7FSI4 [236-249]		0	1530.79		High	Peak Found	n/a	High		0.007353		0.04988		2.04	58.32
[R].VMPSDKLDSYCAR.[G]	1xCarbamidomethyl [C11]; 1xOxidation [M2]; 1xBiotin:Thermo-88317 [S9]			0.278506	0.00609789	1	1	1	B7FTY3	B7FTY3 [345-357]		1	2000.99	No Quan Values	Not Found	High	High	n/a	0.008403		0.1202		1.81
[K].VIIGGGMVFTFLK.[A]	1xOxidation [M7]	9713598		0.139741	0.00609789	1	2	1	B7G5G4	B7G5G4 [259-271]		0	1397.79		High	Not Found	n/a	High		0.007353		0.002268		1.81	74.8
[K].STNIGISLASGVVAGVASAIISHPADTLLSK.[V]			7.12521e+06	0.0475936	0.00609789	1	1	1	B7FUB3	B7FUB3 [218-248]		0	2949.63		Not Found	High	High	n/a	0.008403		0.002625		3.3		76.58
[R].VLCFGDSLTAGTSGR.[Q]	1xCarbamidomethyl [C3]; 1xBiotin:Thermo-88317 [S7]			0.165727	0.00609789	1	1	1	B7FZS3	B7FZS3 [69-83]		0	1984.03	No Quan Values	Not Found	High	High	n/a	0.008403		0.002625		1.52
[R].VAMLCVIGYVVPEFYR.[F]	1xCarbamidomethyl [C5]; 1xOxidation [M3]			0.0496986	0.00609789	1	2	1	A0A172E6V2	A0A172E6V2 [10-25]		0	1931.98	No Quan Values	High	Not Found	n/a	High		0.007353		0.002268		2.93
[R].VALEAMILAR.[N]	1xOxidation [M6]	29463768	5218972	0.155476	0.00609789	1	3	1	A0A2Z4BA69	A0A2Z4BA69 [414-423]		0	1102.63		High	Peak Found	n/a	High		0.007353		0.002268		2.38	58.14
[R].TYWILWGDPLDKFELNKR.[T]				0.0244413	0.00609789	1	1	1	B7G9R3	B7G9R3 [320-337]		2	2294.2	No Quan Values	Not Found	High	High	n/a	0.008403		0.002625		3.46
[R].TVGAAMVLVLYSEITAAFNDK.[-]	1xOxidation [M6]	5486522		0.0465746	0.00609789	1	1	1	B7G8Y4	B7G8Y4 [283-303]		0	2229.15		High	Not Found	n/a	High		0.007353		0.002268		3.3	76.88
[R].TTPSYVAFTETER.[L]	1xBiotin:Thermo-88317 [S4]		7.59868e+06	0.0834582	0.00609789	1	1	3	B7FQ84	B7FQ84 [38-50]		0	1945.01		High	High	High	High	0.008403	0.007353	0.002625	0.002268	2.15	2.54	76.02
[K].TSVLLPTVSDVPR.[T]	1xBiotin:Thermo-88317 [S9]			0.0857372	0.00609789	1	1	2	B7G7G0	B7G7G0 [244-256]		0	1827.08	No Quan Values	High	High	High	High	0.008403	0.007353	0.002625	0.04988	2.15	1.73
[K].TPADVPKSTNIGISLASGVVAGVASAIISHPADTLLSK.[V]				0.044121	0.00609789	1	1	2	B7FUB3	B7FUB3 [211-248]		1	3658.01	No Quan Values	High	High	High	High	0.008403	0.007353	0.002625	0.002268	3.14	3.88
[K].TISALVPLANMFQYVSTLR.[S]	1xOxidation [M11]			0.117742	0.00609789	1	1	1	B7FVU7	B7FVU7 [674-692]		0	2140.15	No Quan Values	High	Not Found	n/a	High		0.007353		0.002268		2.28
[K].TIGVMGIGGLGHLALQYASK.[M]	1xOxidation [M5]		12868784	0.0694764	0.00609789	1	1	1	B7GA85	B7GA85 [188-207]		0	2002.08		Not Found	High	High	n/a	0.008403		0.002625		3.25		73.67
[R].TKPHVNIGTIGHVDHGK.[T]		90614384	30826.9	0.0100412	0.00609789	1	1	3	A0A6B9XR15	A0A6B9XR15 [9-25]		0	1809.97		High	Peak Found	n/a	High		0.007353		0.002268		3.83	28.91
[R].TETYSSYIYK.[V]	1xBiotin:Thermo-88317 [S5]	12803470	12470228	0.171094	0.00609789	1	1	1	B7FWR8	B7FWR8 [26-35]		0	1697.88		High	Peak Found	Low	High	0.05229	0.007353	0.1277	0.002268	1.6	2.35	75.83
[R].SYTFVLK.[T]	1xBiotin:Thermo-88317 [S1]			0.199471	0.00609789	1	1	1	A0A6B9XNA9	A0A6B9XNA9 [65-71]		0	1300.77	No Quan Values	High	Not Found	n/a	High		0.007353		0.002268		2.83
[K].SYSVQANPEGGRY.[-]	1xBiotin:Thermo-88317 [S1]	240137536		0.0455773	0.00609789	1	2	2	A0T0E2	A0T0E2 [127-139]		1	1870.95		High	Not Found	n/a	High		0.007353		0.002268		3.96	75.36
[K].SYSVQANPEGGR.[Y]	1xBiotin:Thermo-88317 [S1]			0.0572002	0.00609789	1	2	1	A0T0E2	A0T0E2 [127-138]		0	1707.88	No Quan Values	High	Not Found	n/a	High		0.007353		0.002268		2.9
[K].VASVHAVVGGSFGGMQAVEFAVQAGSTR.[A]	1xOxidation [M15]; 1xBiotin:Thermo-88317 [S11]	40658524	6664530	0.0816784	0.00609789	1	1	4	B7GCV4	B7GCV4 [127-154]		0	3178.65		High	High	High	High	0.008403	0.007353	0.002625	0.002268	2.7	3.06	75.29
[K].LTSTTNITFVGHSLGGR.[V]	1xBiotin:Thermo-88317 [S13]	80075872	261948882	0.0165393	0.00609789	1	1	4	B7FZK6	B7FZK6 [138-154]		0	2204.22		High	High	High	High	0.008403	0.007353	0.002625	0.002268	3.29	3.71	75.23
[R].ITPSYVAFMPSGER.[L]	1xOxidation [M9]; 1xBiotin:Thermo-88317 [S4]			0.0745245	0.00609789	1	2	1	B7FUB7	B7FUB7 [64-77]		0	2014.05	No Quan Values	High	Not Found	n/a	High		0.007353		0.002268		2.47
[K].LTGAVSQLYDEMAGR.[H]	1xOxidation [M12]; 1xBiotin:Thermo-88317 [S6]			0.20265	0.00609789	1	1	1	B7G0R5	B7G0R5 [102-116]		0	2070.07	No Quan Values	High	Not Found	n/a	High		0.007353		0.002268		2.33
[K].GTAYISIAMYVIR.[E]	1xOxidation [M9]	7.82129e+06		0.112192	0.00609789	1	1	1	B7FYL2	B7FYL2 [258-270]		0	1473.78		High	Not Found	n/a	High		0.007353		0.002268		1.84	74.48
[K].GSYLNITAGTMEEVYKR.[A]	1xOxidation [M11]; 1xBiotin:Thermo-88317 [S2]	18472062		0.115863	0.00609789	1	3	1	A0A2Z4BA69	A0A2Z4BA69 [230-246]		1	2391.24		High	Not Found	n/a	High		0.007353		0.002268		2.5	75.38
[K].GSYLNITAGTMEEVYK.[R]	1xOxidation [M11]; 1xBiotin:Thermo-88317 [S2]			0.0322262	0.00609789	1	3	2	A0A2Z4BA69	A0A2Z4BA69 [230-245]		0	2235.14	No Quan Values	High	Not Found	n/a	High		0.007353		0.002268		3.88
[R].GSAYDLSGPSKDHVDELMEIR.[A]	1xOxidation [M18]; 1xBiotin:Thermo-88317 [S2]			0.136786	0.00609789	1	1	1	B7G0Y4	B7G0Y4 [476-496]		1	2778.38	No Quan Values	Not Found	High	High	n/a	0.008403		0.002625		2.05
[K].GNLYIAFHVQFPK.[R]				0.126237	0.00609789	1	1	2	B7G4P7	B7G4P7 [316-328]		0	1533.82	No Quan Values	High	High	High	High	0.008403	0.007353	0.002625	0.002268	2.24	1.89
[K].GNGGSFKPGFQMGGDFNTPSYR.[T]	1xOxidation [M12]; 1xBiotin:Thermo-88317 [S20]			0.0658255	0.00609789	1	2	1	B7FZ96	B7FZ96 [190-211]		0	2780.33	No Quan Values	High	Not Found	n/a	High		0.007353		0.002268		2.6
[R].GHIVVLIDEHTASDGEGVSR.[G]	1xBiotin:Thermo-88317 [S13]		79688820	0.00622989	0.00609789	1	2	4	B7G1N7	B7G1N7 [1412-1431]		0	2534.34		High	High	High	High	0.008403	0.007353	0.002625	0.002268	2.19	1.85	74.03
[R].GFISPYFITDAK.[T]	1xBiotin:Thermo-88317 [S4]			0.162239	0.00609789	1	1	1	B7FQ72	B7FQ72 [222-233]		0	1801.99	No Quan Values	Not Found	High	High	n/a	0.008403		0.002625		2.14
[K].GAGANALRTVGAAMVLVLYSEITAAFNDK.[-]	1xOxidation [M14]			0.00622989	0.00609789	1	1	1	B7G8Y4	B7G8Y4 [275-303]		1	2939.53	No Quan Values	High	Not Found	n/a	High		0.00735294		0.00226757		5.48
[K].FHFHNPHA.[-]		53215032	1232260	0.163104	0.00609789	1	1	1	B7FUB3	B7FUB3 [311-318]		0	1006.46		High	Peak Found	n/a	High		0.007353		0.002268		2.08	29.12
[R].EAYPGDVFYLHSR.[L]	1xBiotin:Thermo-88317 [S12]	13150242	7.46819e+06	0.153828	0.00609789	1	1	1	B7G532	B7G532 [290-302]		0	1997.03		High	Peak Found	n/a	High		0.007353		0.002268		2.68	76.65
[R].DVSLSFVGNSLGGLYAR.[Y]	1xBiotin:Thermo-88317 [S10]	2.63139e+06	14882333	0.016994	0.00609789	1	1	3	B7FYP6	B7FYP6 [150-166]		0	2198.2		High	High	High	High	0.008403	0.007353	0.002625	0.002268	3.24	2.07	76.93
[K].DRHYAHVDCPGHADYVK.[N]	1xCarbamidomethyl [C9]	14076088		0.0369011	0.00609789	1	1	1	A0A6B9XR15	A0A6B9XR15 [74-90]		1	2039.91		High	Not Found	n/a	High		0.007353		0.002268		3.12	26.06
[R].DNDLILHLHR.[A]		117398864	667966	0.0575102	0.00609789	1	3	2	A0A2Z4BA69	A0A2Z4BA69 [278-287]		0	1245.67		High	Peak Found	n/a	High		0.007353		0.002268		3.38	50.46
[R].GTPAMAAYASSK.[A]	1xOxidation [M5]; 1xBiotin:Thermo-88317 [S10]	11456721	16094024	0.151388	0.00609789	1	1	3	B5Y523	B5Y523 [178-189]		0	1613.84		High	High	High	High	0.008403	0.007353	0.00277	0.002268	2.41	2.62	75.07
[R].DKPHVNIGTIGHVDHGK.[T]		3059151		0.281385	0.00609789	1	1	1	B7GA11	B7GA11 [39-55]		0	1823.95		High	Not Found	n/a	High		0.007353		0.002268		1.5	32.45
[R].CVPLAIGSDVAGSIR.[I]	1xCarbamidomethyl [C1]; 1xBiotin:Thermo-88317 [S13]	62446075	397741964	0.0125422	0.00609789	1	1	5	B7G070	B7G070 [97-111]		0	1958.09		High	High	High	High	0.008403	0.007353	0.002625	0.002268	2.7	3.19	75.94
[K].AYSASYKPAK.[E]	1xBiotin:Thermo-88317 [S5]	15089807	4.41492e+06	0.221587	0.00609789	1	2	1	B7GDA6	B7GDA6 [340-349]		0	1528.85		High	Peak Found	n/a	High		0.007353		0.002268		1.9	74.21
[R].ASAATGETKGSYLNITAGTMEEVYKR.[A]	1xOxidation [M20]	4.70111e+06		0.277077	0.00609789	1	3	1	A0A2Z4BA69	A0A2Z4BA69 [221-246]		2	2764.35		High	Not Found	n/a	High		0.007353		0.002268		2.1	49.13
[R].ALSVLLDFLKK.[Q]		38359148	89192256	0.148193	0.00609789	1	1	4	B7FPA1	B7FPA1 [99-109]		1	1246.78		High	High	High	High	0.008403	0.007353	0.002625	0.002268	2.43	1.94	74.91
[K].ALLVGTAIFLNANHFEENANSG.[-]				0.0180389	0.00609789	1	1	2	B7GC30	B7GC30 [235-256]		0	2302.15	No Quan Values	High	High	High	High	0.008403	0.007353	0.002625	0.002268	3.8	2.76
[R].AIELNQGRAAQMGILALMVHEQLGVSLLPQ.[-]	2xOxidation [M12; M18]	10038913		0.0533185	0.00609789	1	2	2	B7FRW2	B7FRW2 [169-198]		1	3232.72		High	High	High	High	0.008403	0.007353	0.002625	0.002268	5.01	3.58	74.5
[R].AIELNQGRAAQMGILALMVHEQLGVSLIPN.[-]	2xOxidation [M12; M18]	15246600	34434446	0.0139038	0.00609789	1	2	2	B7GBK7	B7GBK7 [168-197]		1	3218.7		High	High	High	High	0.008403	0.007353	0.002625	0.002268	1.83	5.08	73.82
[R].AIELNQGRAAQMGILALMVHEQLGVSLIPN.[-]	1xOxidation [M12]			0.20372	0.00609789	1	2	1	B7GBK7	B7GBK7 [168-197]		1	3202.71	No Quan Values	Not Found	High	High	n/a	0.008403		0.00277		2.14
[R].AIELNQGRAAQMGILALMVHEQLGVSILP.[-]	2xOxidation [M12; M18]			0.0097197	0.00609789	1	2	2	B7FRW5	B7FRW5 [168-196]		1	3104.66	No Quan Values	High	High	High	High	0.008403	0.007353	0.002625	0.002268	3.28	4.37
[R].AIELNQGRAAQMGILALMVHEQLGVPIIPSLP.[-]	2xOxidation [M12; M18]	32703820	44787620	0.00998692	0.00609789	1	1	3	B7G5B6	B7G5B6 [168-199]		1	3411.85		High	High	High	High	0.008403	0.007353	0.002625	0.002268	4.14	4.11	75.11
[R].AIELNQGRAAQMGILALMVHEKLGVSLIPN.[-]	2xOxidation [M12; M18]	44122104	78981994	0.0252497	0.00609789	1	2	2	Q41094	Q41094 [168-197]		2	3218.74		Peak Found	High	High	n/a	0.008403		0.002625		3.3		73.81
[R].AIELNQGR.[A]		40967556	37623984	0.219276	0.00609789	5	9	1	B7FRW2; B7FRW5; B7GBK7; B7G5B6; Q41094	B7FRW2 [169-176]; B7FRW5 [168-175]; B7GBK7 [168-175]; B7G5B6 [168-175]; Q41094 [168-175]		0	900.49	Shared	Peak Found	High	High	Medium	0.008403	0.02454	0.00277	0.04988	1.6	1.91	30.82
[K].AGFAGDDAPR.[S]		8.25823e+06	7438877	0.245982	0.00609789	1	3	2	B7G878	B7G878 [21-30]		0	976.448		High	High	High	High	0.008403	0.007353	0.1202	0.002268	1.92	1.8	30.07
[R].AAQMGILALMVHEQLGVSLLPQ.[-]	2xOxidation [M4; M10]	6172991		0.0944631	0.00609789	1	2	3	B7FRW2	B7FRW2 [177-198]		0	2351.25		High	High	High	High	0.008403	0.007353	0.002625	0.002268	3.5	1.92	74.82
[R].DATQSSYMSSK.[K]	1xOxidation [M8]; 1xBiotin:Thermo-88317 [S6]	32125997	1.4617e+07	0.150583	0.00609789	1	1	3	B7GES3	B7GES3 [599-609]		0	1663.8		High	High	High	High	0.008403	0.007353	0.00277	0.002268	2.23	2.45	75.11
[R].GYSLTTTAER.[E]	1xBiotin:Thermo-88317 [S3]			0.144291	0.00609789	1	3	1	B7G878	B7G878 [199-208]		0	1541.83	No Quan Values	High	Not Found	n/a	High		0.007353		0.002268		2.33
[R].HAYNTTSNKYR.[A]		945095	32919.9	0.290183	0.00609789	1	1	1	B7FTL4	B7FTL4 [13-23]		1	1354.65		High	Peak Found	n/a	High		0.007353		0.04988		1.92	17.02
[K].HGKPTPHFSR.[K]		4609904		0.299226	0.00609789	1	1	1	B7G833	B7G833 [152-161]		0	1163.61		High	Not Found	n/a	High		0.007353		0.04988		2.76	16.58
[R].ISMLAVVGYLVQEAGVR.[L]	1xOxidation [M3]			0.238414	0.00609789	1	2	1	B7FRW2	B7FRW2 [73-89]		0	1820.99	No Quan Values	Not Found	High	High	n/a	0.008403		0.00277		1.65
[K].IPHVIVCGHYECGGVR.[A]	2xCarbamidomethyl [C7; C12]	6813646	136831	0.151388	0.00609789	1	2	1	B7FNU0	B7FNU0 [145-160]		0	1852.89		High	Peak Found	n/a	High		0.007353		0.002268		1.66	42.47
[R].LPGTIDYSGK.[T]	1xBiotin:Thermo-88317 [S8]		19539196	0.0765615	0.00609789	1	2	2	B7FRW2	B7FRW2 [90-99]		0	1493.84		Not Found	High	High	n/a	0.008403		0.002625		2.47		76.02
[R].LNHHLSGLLGVSSLAWTGHIVHVAIPASR.[G]			11178453	0.0159231	0.00609789	1	2	2	A0A0F6WH83	A0A0F6WH83 [157-185]		0	3042.67		Not Found	High	High	n/a	0.008403		0.002625		4.1		73.47
[K].ILTERGYSLTTTAER.[E]	1xBiotin:Thermo-88317 [S8]		8401231	0.0486348	0.00609789	1	3	1	B7G878	B7G878 [194-208]		1	2154.19		Not Found	High	High	n/a	0.008403		0.002625		3.21		75.06
[R].ILSTYSVVPSPK.[V]	1xBiotin:Thermo-88317 [S]			0.0761498	0.00609789	1	2	2	Q5G928	Q5G928 [156-167]		0	1734.02	No Quan Values	High	High	High	High	0.008403	0.007353	0.002625	0.002268	3.3	2.61
[K].IIPLITGGGSGIGLGLVKQFLKR.[G]			13285473	0.0113139	0.00609789	1	1	2	B5Y3J1	B5Y3J1 [10-32]		2	2337.44		Not Found	High	High	n/a	0.008403		0.002625		4.75		75.15
[R].IINEPTAASLAYGMDKADGK.[T]	1xOxidation [M14]; 1xBiotin:Thermo-88317 [S9]			0.147404	0.00609789	1	1	1	B7FPY8	B7FPY8 [206-225]		1	2524.31	No Quan Values	High	Not Found	n/a	High		0.007353		0.002268		2.42
[K].LLGGAFTPSGVPTYPVR.[Q]	1xBiotin:Thermo-88317 [S9]			0.257749	0.00609789	1	1	1	B7FPI8	B7FPI8 [109-125]		0	2175.23	No Quan Values	High	Not Found	n/a	High		0.007353		0.002268		1.99
[K].LLEGVSYER.[T]	1xBiotin:Thermo-88317 [S6]	23154042		0.239661	0.00609789	1	1	1	B7FUB2	B7FUB2 [141-149]		0	1508.85		High	Not Found	n/a	High		0.007353		0.002268		1.93	75.9
[K].LIAWYDNEYGYSGR.[V]				0.191223	0.00609789	1	1	1	Q9M7R4	Q9M7R4 [349-362]		0	1706.78	No Quan Values	High	Not Found	n/a	High		0.007353		0.002268		1.56
[K].IHHDKHHGTYVANINK.[A]		36396914		0.290183	0.00609789	1	1	2	B7G0L6	B7G0L6 [25-40]		1	1883.96		High	Not Found	n/a	High		0.007353		0.04988		2.35	22.14
[R].LHFFLVGFAPLTAAGSQSFR.[V]				0.0251131	0.00609789	1	2	2	Q5G928	Q5G928 [256-275]		0	2166.15	No Quan Values	High	High	High	High	0.008403	0.007353	0.002625	0.002268	4.06	4.05
[K].IGPGDFLVHHAIALGLHTTTLILVK.[G]			6834009	0.231062	0.00609789	1	2	1	A0A0F6WH83	A0A0F6WH83 [494-518]		0	2636.53		Not Found	High	High	n/a	0.008403		0.00277		2.05		75.25
[R].IGICGGSHGGFLTGHCTSQYPNLFK.[A]	2xCarbamidomethyl [C4; C16]; 1xBiotin:Thermo-88317 [S7]	563334656	853770944	0.0282949	0.00609789	1	1	4	B7G2K2	B7G2K2 [53-77]		0	3151.56		High	High	High	High	0.008403	0.007353	0.002625	0.002268	4.61	3.75	74.5
[R].LGEMPADSGYPAYLGAR.[L]	1xOxidation [M4]; 1xBiotin:Thermo-88317 [S8]			0.201585	0.00609789	1	1	2	B7G162	B7G162 [371-387]		0	2227.12	No Quan Values	Not Found	High	High	n/a	0.008403		0.002625		2.7
[R].LGACEAPPAIVSTYLGK.[D]	1xCarbamidomethyl [C4]; 1xBiotin:Thermo-88317 [S12]			0.184274	0.00609789	1	1	1	B7G6Q6	B7G6Q6 [411-427]		0	2190.2	No Quan Values	High	Not Found	n/a	High		0.007353		0.002268		2.15
[K].HHPSVYGGYEGCVGEK.[G]	1xCarbamidomethyl [C12]; 1xBiotin:Thermo-88317 [S4]			0.249849	0.00609789	1	1	1	B7G9R3	B7G9R3 [262-277]		0	2219.07	No Quan Values	Not Found	High	High	n/a	0.008403		0.1202		1.94
[K].HIDFSTNSPYGQGAPGR.[V]	1xBiotin:Thermo-88317 [S8]	6015458	5365154	0.147404	0.00609789	1	1	1	B7FXJ2	B7FXJ2 [147-163]		0	2247.13		High	Peak Found	n/a	High		0.007353		0.002268		2.55	75.66
[K].HSVHQAVEECCK.[L]	2xCarbamidomethyl [C10; C11]	782188		0.221587	0.00609789	1	2	1	B7GDA6	B7GDA6 [507-518]		0	1483.64		High	Not Found	n/a	High		0.007353		0.002268		2.12	16.61
[R].HTPFFTGYRPQFYVR.[T]		124150122	20288101	0.226279	0.00609789	1	1	2	A0A6B9XR15	A0A6B9XR15 [330-344]		0	1915.96		High	Peak Found	n/a	High		0.007353		0.002268		2.69	61.05
[R].HVPVCGVGHSLGAR.[L]	1xCarbamidomethyl [C5]; 1xBiotin:Thermo-88317 [S10]		41753640	0.131057	0.00609789	1	1	1	B7S4A4	B7S4A4 [226-239]		0	1889.03		Not Found	High	High	n/a	0.008403		0.002625		2.01		73.8
[R].HYAHVDCPGHADYVK.[N]	1xCarbamidomethyl [C7]	49781108	138462	0.290183	0.00609789	1	1	1	A0A6B9XR15	A0A6B9XR15 [76-90]		0	1768.79		High	Peak Found	n/a	High		0.007353		0.04988		1.94	25.86
[K].YSFTVIDAPGHRDFIK.[N]	1xBiotin:Thermo-88317 [S2]			0.0843625	0.00609789	1	3	1	Q5EUA2	Q5EUA2 [67-82]		1	2309.25	No Quan Values	Not Found	High	High	n/a	0.008403		0.002625		3.5
[K].KGTAYISIAMYVIR.[E]	1xOxidation [M10]	16914366		0.147404	0.00609789	1	1	1	B7FYL2	B7FYL2 [257-270]		1	1601.87		High	Not Found	n/a	High		0.007353		0.002268		2.65	69.63
[R].LAFSGFIPTVTR.[V]			8828554	0.189213	0.00609789	1	1	1	B7G9R3	B7G9R3 [100-111]		0	1308.73		Not Found	High	High	n/a	0.008403		0.002625		2.21		74.4
[R].LAMLAFSGMVTQAVLTQGPFPYV.[-]	2xOxidation [M3; M9]			0.110994	0.00609789	1	1	1	B7FQE1	B7FQE1 [193-215]		0	2473.25	No Quan Values	High	Not Found	n/a	High		0.007353		0.002268		2.31
[R].LAMLAILELLR.[H]	1xOxidation [M3]	22428942	8742465	0.113402	0.00609789	1	1	2	B7G871	B7G871 [161-171]		0	1271.78		High	High	High	High	0.008403	0.007353	0.002625	0.002268	3	3.44	76.09
[R].LAPDAPLLLVGNSLGANLVAK.[Y]	1xBiotin:Thermo-88317 [S13]			0.231062	0.00609789	1	1	1	B7FV70	B7FV70 [285-305]		0	2489.49	No Quan Values	High	Not Found	n/a	High		0.007353		0.002268		1.51
[K].IASNGPYNAVGDLYNIPGLSGK.[E]	1xBiotin:Thermo-88317 [S3]			0.0949728	0.00609789	1	2	1	Q84XB6	Q84XB6 [95-116]		0	2663.42	No Quan Values	High	Not Found	n/a	High		0.007353		0.002268		2.96
[R].IAYALTYIHGIGLTSAR.[K]		4.83405e+06	1.0362e+06	0.193254	0.00609789	1	1	1	A0A6B9XNB1	A0A6B9XNB1 [15-31]		0	1820.01		High	Peak Found	n/a	High		0.007353		0.002268		2.71	70.51
[R].KPDDVSQDEYVAFYK.[S]	1xBiotin:Thermo-88317 [S6]	6015458	5365154	0.196339	0.00609789	1	1	1	B7GES3	B7GES3 [276-290]		0	2247.13		High	Peak Found	n/a	High		0.007353		0.002268		2.23	75.66
[K].YSPSQIGSMVLGK.[M]	1xOxidation [M9]; 1xBiotin:Thermo-88317 [S2]			0.211363	0.00609789	1	1	1	B7FPY8	B7FPY8 [148-160]		0	1825.99	No Quan Values	High	Not Found	n/a	High		0.007353		0.002268		1.87
