## Supplemental file S3 GO terms for "Chemoproteomic profiling of serine hydrolases reveals the dynamic role of lipases in *Phaeodactylum tricornutum*"

### Sheet: Sign MF DOWN
Supplemental data S2
GO.ID	Term	Annotated	Significant	Expected	classicFisher	Definition
GO:0003700	DNA-binding transcription factor activit...	132	51	27.42	2.7e-08	A transcription regulator activity that modulates transcription of gene sets via selective and non-covalent binding to a specific double-stranded genomic DNA sequence (sometimes referred to as a motif) within a cis-regulatory region. Regulatory regions include promoters (proximal and distal) and enhancers. Genes are transcriptional units, and include bacterial operons.
GO:0005509	calcium ion binding	129	48	26.8	1.1e-05	Binding to a calcium ion (Ca2+).
GO:0015296	anion:cation symporter activity	18	12	3.74	3.3e-05	Enables the transfer of a solute or solutes from one side of a membrane to the other according to the reaction: anion(out) + cation(out) = anion(in) + cation(in).
GO:0061630	ubiquitin protein ligase activity	68	29	14.13	3.4e-05	Catalysis of the transfer of ubiquitin to a substrate protein via the reaction X-ubiquitin + S -> X + S-ubiquitin, where X is either an E2 or E3 enzyme, the X-ubiquitin linkage is a thioester bond, and the S-ubiquitin linkage is an amide bond: an isopeptide bond between the C-terminal glycine of ubiquitin and the epsilon-amino group of lysine residues in the substrate or, in the linear extension …
GO:0005436	sodium:phosphate symporter activity	9	7	1.87	0.00046	Enables the transfer of a solute or solutes from one side of a membrane to the other according to the reaction: Na+(out) + phosphate(out) = Na+(in) + phosphate(in).
GO:0031402	sodium ion binding	7	6	1.45	0.00046	Binding to a sodium ion (Na+).
GO:0000978	RNA polymerase II cis-regulatory region ...	64	25	13.29	0.0006	Binding to a specific upstream regulatory DNA sequence (transcription factor recognition sequence or binding site) located in cis relative to the transcription start site (i.e., on the same strand of DNA) of a gene transcribed by RNA polymerase II.
GO:0020037	heme binding	66	25	13.71	0.00101	Binding to a heme, a compound composed of iron complexed in a porphyrin (tetrapyrrole) ring.
GO:0019825	oxygen binding	8	6	1.66	0.00151	Binding to oxygen (O2).
GO:0042301	phosphate ion binding	8	6	1.66	0.00151	Binding to a phosphate ion.
GO:0042907	xanthine transmembrane transporter activ...	4	4	0.83	0.00186	Enables the transfer of xanthine from one side of a membrane to the other. Xanthine (2,6-dihydroxypurine) is a purine formed in the metabolic breakdown of guanine, but is not present in nucleic acids.
GO:0004965	G protein-coupled GABA receptor activity	4	4	0.83	0.00186	Combining with the amino acid gamma-aminobutyric acid (GABA, 4-aminobutyrate) and transmitting the signal across the membrane by activating an associated G-protein; promotes the exchange of GDP for GTP on the alpha subunit of a heterotrimeric G-protein complex.
GO:0003993	acid phosphatase activity	7	6	1.45	0.0019	Catalysis of the reaction: an orthophosphoric monoester + H2O = an alcohol + phosphate, with an acid pH optimum.
GO:0005245	voltage-gated calcium channel activity	7	6	1.45	0.0019	Enables the transmembrane transfer of a calcium ion by a voltage-gated channel. A voltage-gated channel is a channel whose open state is dependent on the voltage across the membrane in which it is embedded.
GO:0005344	oxygen carrier activity	6	5	1.25	0.00191	Binding to oxygen and delivering it to an acceptor molecule or a specific location.
GO:0015112	nitrate transmembrane transporter activi...	6	5	1.25	0.00191	Enables the transfer of nitrate ions (NO3-) from one side of a membrane to the other.
GO:0097602	cullin family protein binding	16	9	3.32	0.00193	Binding to a member of the cullin family, hydrophobic proteins that act as scaffolds for ubiquitin ligases (E3).
GO:0008519	ammonium transmembrane transporter activ...	14	8	2.91	0.00306	Enables the transfer of ammonium from one side of a membrane to the other. Ammonium is the cation NH4+ which is formed from N2 by root-nodule bacteria in leguminous plants and is an excretory product in ammonotelic animals.
GO:0001653	peptide receptor activity	29	13	6.02	0.0032	Combining with an extracellular or intracellular peptide to initiate a change in cell activity.
GO:0015293	symporter activity	61	29	12.67	0.00439	Enables the active transport of a solute across a membrane by a mechanism whereby two or more species are transported together in the same direction in a tightly coupled process not directly linked to a form of energy other than chemiosmotic energy.
GO:0004383	guanylate cyclase activity	24	11	4.99	0.00506	Catalysis of the reaction: GTP = 3',5'-cyclic GMP + diphosphate.
GO:0050660	flavin adenine dinucleotide binding	110	29	22.85	0.00523	Binding to FAD, flavin-adenine dinucleotide, the coenzyme or the prosthetic group of various flavoprotein oxidoreductase enzymes, in either the oxidized form, FAD, or the reduced form, FADH2.
GO:0046961	proton-transporting ATPase activity, rot...	15	8	3.12	0.00537	Enables the transfer of protons from one side of a membrane to the other according to the reaction: ATP + H2O + H+(in) = ADP + phosphate + H+(out), by a rotational mechanism.
GO:0036312	phosphatidylinositol 3-kinase regulatory...	7	5	1.45	0.00553	Binding to a regulatory subunit of phosphatidylinositol 3-kinase. The regulatory subunit associates with the catalytic subunit to regulate both its activity and subcellular location.
GO:0008379	thioredoxin peroxidase activity	7	5	1.45	0.00553	Catalysis of the reaction: thioredoxin + hydrogen peroxide = thioredoxin disulfide + H2O.
GO:0043546	molybdopterin cofactor binding	5	4	1.04	0.00774	Binding to a molybdopterin cofactor (Moco), essential for the catalytic activity of some enzymes, e.g. sulfite oxidase, xanthine dehydrogenase, and aldehyde oxidase. The cofactor consists of a mononuclear molybdenum (Mo-molybdopterin) or tungsten ion (W-molybdopterin) coordinated by one or two molybdopterin ligands.
GO:0004658	propionyl-CoA carboxylase activity	3	3	0.62	0.00895	Catalysis of the reaction: ATP + propanoyl-CoA + HCO3- = ADP + phosphate + (S)-methylmalonyl-CoA.
GO:0004149	dihydrolipoyllysine-residue succinyltran...	3	3	0.62	0.00895	Catalysis of the reaction: succinyl-CoA + dihydrolipoamide = CoA + S-succinyldihydrolipoamide.
GO:0008892	guanine deaminase activity	3	3	0.62	0.00895	Catalysis of the reaction: guanine + H2O = xanthine + NH3.
GO:0008941	nitric oxide dioxygenase activity	3	3	0.62	0.00895	Catalysis of the reaction: 2 NO + 2 O2 + NADPH + H+ = 2 nitrate + NADP+.
GO:0004775	succinate-CoA ligase (ADP-forming) activ...	3	3	0.62	0.00895	Catalysis of the reaction: ATP + succinate + CoA = ADP + succinyl-CoA + phosphate.
GO:0004776	succinate-CoA ligase (GDP-forming) activ...	3	3	0.62	0.00895	Catalysis of the reaction: GTP + succinate + CoA = GDP + succinyl-CoA + phosphate.
GO:0004739	pyruvate dehydrogenase (acetyl-transferr...	3	3	0.62	0.00895	Catalysis of the reaction: pyruvate + lipoamide = S-acetyldihydrolipoamide + CO2.
GO:0004328	formamidase activity	3	3	0.62	0.00895	Catalysis of the reaction: formamide + H(2)O = formate + NH(4)(+).
GO:0004040	amidase activity	3	3	0.62	0.00895	Catalysis of the reaction: a monocarboxylic acid amide + H2O = a monocarboxylate + NH3.
GO:0046872	metal ion binding	1613	376	335.08	0.01381	Binding to a metal ion.
GO:0022857	transmembrane transporter activity	565	174	117.37	0.01695	Enables the transfer of a substance, usually a specific substance or a group of related substances, from one side of a membrane to the other.
GO:0000166	nucleotide binding	1443	281	299.76	0.0177	Binding to a nucleotide, any compound consisting of a nucleoside that is esterified with (ortho)phosphate or an oligophosphate at any hydroxyl group on the ribose or deoxyribose.
GO:0051538	3 iron, 4 sulfur cluster binding	6	4	1.25	0.0194	Binding to a 3 iron, 4 sulfur (3Fe-4S) cluster; this cluster consists of three iron atoms, with the inorganic sulfur atoms found between the irons and acting as bridging ligands. It is essentially a 4Fe-4S cluster with one iron missing.
GO:0005506	iron ion binding	91	26	18.9	0.02393	Binding to an iron (Fe) ion.
GO:0005355	glucose transmembrane transporter activi...	5	4	1.04	0.03017	Enables the transfer of the hexose monosaccharide glucose from one side of a membrane to the other.
GO:0004630	phospholipase D activity	4	3	0.83	0.03022	Catalysis of the reaction: a phosphatidylcholine + H2O = choline + a phosphatidate.
GO:0008381	mechanosensitive ion channel activity	4	3	0.83	0.03022	Enables the transmembrane transfer of an ion by a channel that opens in response to a mechanical stress.
GO:0008526	phosphatidylinositol transfer activity	4	3	0.83	0.03022	Removes phosphatidylinositol from a membrane or a monolayer lipid particle, transports it through the aqueous phase while protected in a hydrophobic pocket, and brings it to an acceptor membrane or lipid particle.
GO:0004392	heme oxygenase (decyclizing) activity	4	3	0.83	0.03022	Catalysis of the reaction: heme b + 3 O2 + 3 reduced [NADPH-hemoprotein reductase] = biliverdin + CO + Fe2+ + H+ + 3 H2O + 3 oxidized [NADPH-hemoprotein reductase].
GO:0015114	phosphate ion transmembrane transporter ...	16	7	3.32	0.03218	Enables the transfer of phosphate (PO4 3-) ions from one side of a membrane to the other.
GO:0051213	dioxygenase activity	78	24	16.2	0.03498	Catalysis of an oxidation-reduction (redox) reaction in which both atoms of oxygen from one molecule of O2 are incorporated into the (reduced) product(s) of the reaction. The two atoms of oxygen may be distributed between two different products.
GO:0005546	phosphatidylinositol-4,5-bisphosphate bi...	7	4	1.45	0.03788	Binding to phosphatidylinositol-4,5-bisphosphate, a derivative of phosphatidylinositol in which the inositol ring is phosphorylated at the 4' and 5' positions.
GO:0004175	endopeptidase activity	323	60	67.1	0.03894	Catalysis of the hydrolysis of internal, alpha-peptide bonds in a polypeptide chain.
GO:0005342	organic acid transmembrane transporter a...	89	27	18.49	0.04264	Enables the transfer of organic acids from one side of a membrane to the other. Organic acids are acidic compound containing carbon in covalent linkage.
GO:0016624	oxidoreductase activity, acting on the a...	16	9	3.32	0.04285	Catalysis of an oxidation-reduction (redox) reaction in which an aldehyde or ketone (oxo) group acts as a hydrogen or electron donor and reduces a disulfide.
GO:0015227	acyl carnitine transmembrane transporter...	2	2	0.42	0.04313	Enables the transfer of acyl carnitine from one side of a membrane to the other. Acyl carnitine is the condensation product of a carboxylic acid and carnitine and is the transport form for a fatty acid crossing the mitochondrial membrane.
GO:0035539	8-oxo-7,8-dihydrodeoxyguanosine triphosp...	2	2	0.42	0.04313	Catalysis of the reaction: 8-oxo-7,8-dihydrodeoxyguanosine-triphosphate (8-oxo-dGTP) + H2O = 8-oxo-7,8-dihydrodeoxyguanosine phosphate (8-oxo-dGMP) + diphosphate. 8-oxo-dGTP is the oxidised form of the free guanine nucleotide and can act as a potent mutagenic substrate for DNA synthesis causing transversion mutations. 8-oxo-dGTPase hydrolyses 8-oxo-dGTP to its monophosphate form to prevent the mi…
GO:0005353	fructose transmembrane transporter activ...	2	2	0.42	0.04313	Enables the transfer of fructose from one side of a membrane to the other. Fructose exists in a open chain form or as a ring compound. D-fructose is the sweetest of the sugars and is found free in a large number of fruits and honey.
GO:0004616	phosphogluconate dehydrogenase (decarbox...	2	2	0.42	0.04313	Catalysis of the reaction: 6-phospho-D-gluconate + NADP+ = D-ribulose 5-phosphate + CO2 + NADPH + H+.
GO:0005314	high-affinity glutamate transmembrane tr...	2	2	0.42	0.04313	Enables the transfer of glutamate from one side of a membrane to the other. In high-affinity transport the transporter is able to bind the solute even if it is only present at very low concentrations.
GO:0016040	glutamate synthase (NADH) activity	2	2	0.42	0.04313	Catalysis of the reaction: 2 L-glutamate + NAD(+) = 2-oxoglutarate + L-glutamine + H(+) + NADH.
GO:0016175	superoxide-generating NAD(P)H oxidase ac...	2	2	0.42	0.04313	Catalysis of the reaction: NAD(P)H + O2 = NAD(P)H + O2-.
GO:0047964	glyoxylate reductase (NAD+) activity	2	2	0.42	0.04313	Catalysis of the reaction: glycolate + NAD+ = glyoxylate + NADH.
GO:0002060	purine nucleobase binding	2	2	0.42	0.04313	Binding to a purine nucleobase, an organic nitrogenous base with a purine skeleton.
GO:0071890	bicarbonate binding	2	2	0.42	0.04313	Binding to bicarbonate ions (CHO3-).
GO:0047974	guanosine deaminase activity	2	2	0.42	0.04313	Catalysis of the reaction: guanosine + H2O = xanthosine + NH3.
GO:0003863	3-methyl-2-oxobutanoate dehydrogenase (2...	2	2	0.42	0.04313	Catalysis of the reaction: 3-methyl-2-oxobutanoate + lipoamide = S-(2-methylpropanoyl)dihydrolipoamide + CO2.
GO:0106314	nitrite reductase NADPH activity	2	2	0.42	0.04313	Catalysis of the reaction: ammonium hydroxide + 3 NADP+ + H2O = nitrite + 3 NADPH + 3 H+.
GO:0106316	nitrite reductase NADH activity	2	2	0.42	0.04313	Catalysis of the reaction: ammonium hydroxide + 3 NAD+ + H2O = nitrite + 3 NADH + 3 H+.
GO:0003873	6-phosphofructo-2-kinase activity	2	2	0.42	0.04313	Catalysis of the reaction: beta-D-fructose 6-phosphate + ATP = beta-D-fructose 2,6-bisphosphate + ADP + 2 H(+).
GO:0008413	8-oxo-7,8-dihydroguanosine triphosphate ...	2	2	0.42	0.04313	Catalysis of the reaction: 8-oxo-7,8-dihydroguanosine triphosphate (8-oxo-GTP) + H2O = 8-oxo-7,8-dihydroguanosine diphosphate (8-oxo-GDP) + phosphate. 8-oxo-7,8-dihydroguanosine triphosphate (8-oxo-GTP) is the oxidised form of the free guanine nucleotide and can act as a potent mutagenic substrate for transcription.
GO:0061710	L-threonylcarbamoyladenylate synthase	2	2	0.42	0.04313	Catalysis of the reaction: L-threonine + ATP + bicarbonate = L-threonylcarbamoyladenylate + diphosphate + H(2)O.
GO:0017057	6-phosphogluconolactonase activity	2	2	0.42	0.04313	Catalysis of the reaction: 6-O-phosphono-D-glucono-1,5-lactone + H(2)O = 6-phospho-D-gluconate + H(+).
GO:0045340	mercury ion binding	2	2	0.42	0.04313	Binding to a mercury ion (Hg).
GO:0004719	protein-L-isoaspartate (D-aspartate) O-m...	2	2	0.42	0.04313	Catalysis of the reaction: S-adenosyl-L-methionine + protein L-beta-aspartate = S-adenosyl-L-homocysteine + protein L-beta-aspartate methyl ester.
GO:0046790	virion binding	2	2	0.42	0.04313	Binding to a virion, either by binding to components of the capsid or the viral envelope.
GO:0047044	androstan-3-alpha,17-beta-diol dehydroge...	2	2	0.42	0.04313	Catalysis of the reaction: NAD+ + androstan-3-alpha,17-beta-diol = 17-beta-hydroxyandrostan-3-one + NADH + H+.
GO:0043864	indoleacetamide hydrolase activity	2	2	0.42	0.04313	Catalysis of the reaction: indole-3-acetamide + H2O = indole-3-acetate + NH3. Indole-3-acetamide is known as IAM and indole-3-acetate as IAA.
GO:0050464	nitrate reductase (NADPH) activity	2	2	0.42	0.04313	Catalysis of the reaction: nitrite + NADP+ + H2O = nitrate + NADPH + H+.
GO:0008157	protein phosphatase 1 binding	2	2	0.42	0.04313	Binding to a protein phosphatase 1.
GO:0008177	succinate dehydrogenase (ubiquinone) act...	2	2	0.42	0.04313	Catalysis of the reaction: succinate + ubiquinone = fumarate + ubiquinol.
GO:0045480	galactose oxidase activity	2	2	0.42	0.04313	Catalysis of the reaction: D-galactose + O2 = D-galacto-hexodialdose + hydrogen peroxide.
GO:0008127	quercetin 2,3-dioxygenase activity	2	2	0.42	0.04313	Catalysis of the reaction: H(+) + O(2) + quercetin = 2-(3,4-dihydroxybenzoyloxy)-4,6-dihydroxybenzoate + CO.
GO:0009703	nitrate reductase (NADH) activity	2	2	0.42	0.04313	Catalysis of the reaction: nitrite + NAD+ + H2O = nitrate + NADH + H+.
GO:0004345	glucose-6-phosphate dehydrogenase activi...	2	2	0.42	0.04313	Catalysis of the reaction: D-glucose 6-phosphate + NADP+ = D-glucono-1,5-lactone 6-phosphate + NADPH + H+.
GO:0046715	active borate transmembrane transporter ...	2	2	0.42	0.04313	Enables the transport of borate across a membrane against the concentration gradient.
GO:0004331	fructose-2,6-bisphosphate 2-phosphatase ...	2	2	0.42	0.04313	Catalysis of the reaction: D-fructose 2,6-bisphosphate + H2O = D-fructose-6-phosphate + phosphate.
GO:0106156	peptidyl-lysine 4-dioxygenase activity	2	2	0.42	0.04313	Catalysis of the reaction: protein L-lysine + 2-oxoglutarate + O2 = protein 4-hydroxy-L-lysine + succinate + CO2.
GO:0015093	ferrous iron transmembrane transporter a...	2	2	0.42	0.04313	Enables the transfer of ferrous iron (Fe(II) or Fe2+) ions from one side of a membrane to the other.
GO:0005275	amine transmembrane transporter activity	2	2	0.42	0.04313	Enables the transfer of amines, including polyamines, from one side of a membrane to the other. Amines are organic compounds that are weakly basic in character and contain an amino (-NH2) or substituted amino group.
GO:0008273	calcium, potassium:sodium antiporter act...	2	2	0.42	0.04313	Enables the transfer of a solute or solutes from one side of a membrane to the other according to the reaction: Ca2+(in) + K+(in) + Na+(out) = Ca2+(out) + K+(out) + Na+(in).
GO:0046820	4-amino-4-deoxychorismate synthase activ...	2	2	0.42	0.04313	Catalysis of the reaction: L-glutamine + chorismate = 4-amino-4-deoxychorismate + L-glutamate. It is composed of two enzymatic activities (which may be present on one or two polypeptides); the first is a glutaminase which yields ammonia from glutamine, releasing glutamate. The ammonia is used by the second activity which catalyzes the amination of chorismate to form 4-amino-4-deoxychorismate.
GO:0004585	ornithine carbamoyltransferase activity	2	2	0.42	0.04313	Catalysis of the reaction: carbamoyl phosphate + L-ornithine = phosphate + L-citrulline.
GO:0080139	borate efflux transmembrane transporter ...	2	2	0.42	0.04313	Enables the transfer of borate from the inside of the cell to the outside of the cell across a membrane.
GO:0016595	glutamate binding	2	2	0.42	0.04313	Binding to glutamate, the anion of 2-aminopentanedioic acid.
GO:0015036	disulfide oxidoreductase activity	45	10	9.35	0.04319	Catalysis of the reaction: substrate with reduced sulfide groups = substrate with oxidized disulfide bonds.

### Sheet: Sign MF UP
Venn_up_Medium_recovery_vs_Nitrogen_rlog_genes_kcluster_venn_MF_sig
GO.ID	Term	Annotated	Significant	Expected	classicFisher	Definition
GO:0003735	structural constituent of ribosome	129	82	30.53	2.1e-22	The action of a molecule that contributes to the structural integrity of the ribosome.
GO:0016168	chlorophyll binding	42	30	9.94	6.9e-11	Binding to a chlorophyll; a compound of magnesium complexed in a porphyrin (tetrapyrrole) ring and which functions as a photosynthetic pigment.
GO:0046933	proton-transporting ATP synthase activit...	11	8	2.6	0.00079	Enables the synthesis of ATP from ADP and phosphate by the transfer of protons from one side of a membrane to the other by a rotational mechanism driven by a gradient according to the reaction: ADP + H2O + phosphate + H+(in) -> ATP + H+(out).
GO:0000095	S-adenosyl-L-methionine transmembrane tr...	8	6	1.89	0.00311	Enables the transfer of S-adenosylmethionine from one side of a membrane to the other. S-adenosylmethionine is S-(5'-adenosyl)-L-methionine, an important intermediate in one-carbon metabolism.
GO:0015186	L-glutamine transmembrane transporter ac...	6	5	1.42	0.00356	Enables the transfer of L-glutamine from one side of a membrane to the other. L-glutamine is 2-amino-4-carbamoylbutanoic acid.
GO:0044769	ATPase activity, coupled to transmembran...	21	8	4.97	0.00357	Enables the transfer of ions from one side of a membrane to the other according to the reaction: ATP + H2O + ion(in) = ADP + phosphate + ion(out), by a rotational mechanism.
GO:0003755	peptidyl-prolyl cis-trans isomerase acti...	65	25	15.38	0.00526	Catalysis of the reaction: peptidyl-proline (omega=180) = peptidyl-proline (omega=0).
GO:0004550	nucleoside diphosphate kinase activity	9	6	2.13	0.00746	Catalysis of the reaction: ATP + nucleoside diphosphate = ADP + nucleoside triphosphate.
GO:1990757	ubiquitin ligase activator activity	5	4	1.18	0.01268	NA
GO:0046608	carotenoid isomerase activity	5	4	1.18	0.01268	Catalysis of the isomerization of poly-cis-carotenoids to all-trans-carotenoids.
GO:0010997	anaphase-promoting complex binding	5	4	1.18	0.01268	Binding to an anaphase-promoting complex. A ubiquitin ligase complex that degrades mitotic cyclins and anaphase inhibitory protein, thereby triggering sister chromatid separation and exit from mitosis.
GO:0052662	zeaxanthin epoxidase activity	3	3	0.71	0.01323	Catalysis of the reaction: all-trans-zeaxanthin + 4 H+ + 2 O2 + 4 reduced [2Fe-2S]-[ferredoxin] = all-trans-violaxanthin + 2 H2O + 4 oxidized [2Fe-2S]-[ferredoxin].
GO:0016213	linoleoyl-CoA desaturase activity	3	3	0.71	0.01323	Catalysis of the reaction: linoleoyl-CoA + reduced acceptor + O2 = gamma-linolenoyl-CoA + acceptor + 2 H2O.
GO:0009020	tRNA (guanosine-2'-O-)-methyltransferase...	3	3	0.71	0.01323	Catalysis of the reaction: S-adenosyl-L-methionine + tRNA = S-adenosyl-L-homocysteine + tRNA containing 2'-O-methylguanosine.
GO:0008310	single-stranded DNA 3'-5' exodeoxyribonu...	3	3	0.71	0.01323	Catalysis of the sequential cleavage of mononucleotides from a free 3' terminus of a single-stranded DNA molecule.
GO:0004853	uroporphyrinogen decarboxylase activity	3	3	0.71	0.01323	Catalysis of the reaction: uroporphyrinogen-III = coproporphyrinogen + 4 CO2.
GO:0005295	neutral amino acid:sodium symporter acti...	3	3	0.71	0.01323	Enables the transfer of a solute or solutes from one side of a membrane to the other according to the reaction: neutral amino acid(out) + Na+(out) = neutral amino acid(in) + Na+(in).
GO:0102985	delta12-fatty-acid desaturase activity	3	3	0.71	0.01323	Catalysis of the reaction: oleoyl-CoA + O2 + a reduced electron acceptor <=> linoleoyl-CoA + 2 H2O + an oxidized electron acceptor. This microsomal enzyme introduces a cis double bond at position 12 of fatty-acyl-CoAs that contain a cis double bond at position 9.
GO:0102987	palmitoleic acid delta 12 desaturase act...	3	3	0.71	0.01323	Catalysis of the reaction: palmitoleoyl-CoA + O2 + a reduced electron acceptor <=> (9Z,12Z)-hexadecadienoyl-CoA + 2 H2O + an oxidized electron acceptor.
GO:0004809	tRNA (guanine-N2-)-methyltransferase act...	3	3	0.71	0.01323	Catalysis of the reaction: S-adenosyl-L-methionine + tRNA containing guanine = S-adenosyl-L-homocysteine + tRNA containing N2-methylguanine.
GO:0003697	single-stranded DNA binding	45	18	10.65	0.01548	Binding to single-stranded DNA.
GO:0008017	microtubule binding	32	13	7.57	0.01918	Binding to a microtubule, a filament composed of tubulin monomers.
GO:0003777	microtubule motor activity	18	9	4.26	0.01948	A motor activity that generates movement along a microtubule, driven by ATP hydrolysis.
GO:0003729	mRNA binding	155	49	36.68	0.01958	Binding to messenger RNA (mRNA), an intermediate molecule between DNA and protein. mRNA includes UTR and coding sequences, but does not contain introns.
GO:0004252	serine-type endopeptidase activity	68	24	16.09	0.01985	Catalysis of the hydrolysis of internal, alpha-peptide bonds in a polypeptide chain by a catalytic mechanism that involves a catalytic triad consisting of a serine nucleophile that is activated by a proton relay involving an acidic residue (e.g. aspartate or glutamate) and a basic residue (usually histidine).
GO:0019843	rRNA binding	69	25	16.33	0.02151	Binding to a ribosomal RNA.
GO:0004427	inorganic diphosphatase activity	8	5	1.89	0.02154	Catalysis of the reaction: diphosphate + H(2)O = H(+) + 2 phosphate.
GO:0009378	four-way junction helicase activity	6	4	1.42	0.03092	Unwinding a DNA helix of DNA containing four-way junctions, including Holliday junctions, driven by ATP hydrolysis.
GO:0003688	DNA replication origin binding	6	4	1.42	0.03092	Binding to a DNA replication origin, a unique DNA sequence of a replicon at which DNA replication is initiated and proceeds bidirectionally or unidirectionally.
GO:0004324	ferredoxin-NADP+ reductase activity	4	3	0.95	0.04355	Catalysis of the reaction: reduced ferredoxin + NADP+ = oxidized ferredoxin + NADPH + H+.
GO:0004347	glucose-6-phosphate isomerase activity	4	3	0.95	0.04355	Catalysis of the reaction: D-glucose 6-phosphate = D-fructose 6-phosphate.
GO:0032977	membrane insertase activity	4	3	0.95	0.04355	Binds transmembrane domain-containing proteins and mediates their integration into a membrane.
GO:0005518	collagen binding	4	3	0.95	0.04355	Binding to collagen, a group of fibrous proteins of very high tensile strength that form the main component of connective tissue in animals. Collagen is highly enriched in glycine (some regions are 33% glycine) and proline, occurring predominantly as 3-hydroxyproline (about 20%).
GO:0015121	phosphoenolpyruvate:phosphate antiporter...	4	3	0.95	0.04355	Enables the transfer of a solute or solutes from one side of a membrane to the other according to the reaction: phosphoenolpyruvate(out) + phosphate(in) = phosphoenolpyruvate(in) + phosphate(out).
GO:0050840	extracellular matrix binding	4	3	0.95	0.04355	Binding to a component of the extracellular matrix.
GO:0015926	glucosidase activity	12	4	2.84	0.04363	Catalysis of the hydrolysis of glucosyl compounds, substances containing a group derived from a cyclic form of glucose or a glucose derivative.
